# The parasitic plant *Cuscuta campestris* selectively loads *trans*-species miRNAs onto host Argonautes, but not self Argonautes

**DOI:** 10.1101/2025.10.16.682822

**Authors:** Ya-Chi Nien, Michael J. Axtell

## Abstract

The obligate parasitic plant *Cuscuta campestris* delivers *trans*-species microRNAs (miRNAs) into host plants to silence host mRNAs. Here, the genetic requirements for biogenesis, movement, and function of these miRNAs were investigated. Primary miRNA transcript accumulation precedes mature miRNA accumulation by 24 to 48 hours. *Trans-*species miRNAs accumulate in host tissues a short distance from the site of parasite attachment. *Trans-*species miRNAs require *C. campestris* but not host *Dicer-Like 1* (*DCL1*) for accumulation. These miRNAs specifically avoid Argonaute (AGO) loading in *C. campestris* tissue where they instead accumulate as miRNA/miRNA* duplexes. After arrival and short-distance spreading in host tissues, they are selectively loaded into host AGO1. This study clarifies the transcription, dicing, delivery, and function of *C. campestris trans*-species miRNAs. We propose that selective avoidance of self AGO-loading is a mechanism to facilitate the delivery of these “export only” miRNAs to host tissues.
