## Supplemental Table 2 for "The parasitic plant *Cuscuta campestris* selectively loads *trans*-species miRNAs onto host Argonautes, but not self Argonautes"

### Sheet: Sheet1
Supplementary Table 2. List of primers and oligos used for miRNA, MIRNA, mRNA and amiRNA analysis
Nien and Axtell
miRNA analysis
Name	Purpose	Sequence(5'-3')
MJA100	ath-miR159 stem-loop RT primer	GTCGTATCCAGTGCAGGGTCCGAGGTATTCGCACTGGATACGACTAGAGC
MJA99	ath-miR159 qPCR F primer*	GCAGGATTTGGATTGAAGG
MJA70	ath-miR166 stem-loop RT primer	GTCGTATCCAGTGCAGGGTCCGAGGTATTCGCACTGGATACGACGGGGAA
MJA71	ath-miR166 qPCR F primer*	TCGAGCTCGGACCAGGCT
NJ328	U6 stem-loop RT primer	CCAGTGCAGGGTCCGAGGTATTTGGACCATTTCTCGAT
C31	U6 qPCR F primer*	GGAACGATACAGAGAAGATTAGCA
MJA95	ccm-miR12463a stem-loop RT primer	GTCGTATCCAGTGCAGGGTCCGAGGTATTCGCACTGGATACGACCTAGTC
MJA96	ccm-miR12463a qPCR F primer	TCGAGCTTTGCATAAATTCG
YC20	ccm-miR12480b stem-loop RT primer	GTCGTATCCAGTGCAGGGTCCGAGGTATTCGCACTGGATACGACTACCTA
MJA97	ccm-miR12480b qPCR F primer	TCGAGCTGTCCTCTTCTCCG
MJA101	ccm-miR12497f stem-loop RT primer	GTCGTATCCAGTGCAGGGTCCGAGGTATTCGCACTGGATACGACCTCGTC
MJA110	ccm-miR12497f qPCR F primer	TGTACCATGATTTGTA
YC122	nbe-miR403 stem-loop RT primer	GTCGTATCCAGTGCAGGGTCCGAGGTATTCGCACTGGATACGACCGAGTT
YC123	nbe-miR403 qPCR F primer**	GCTGAGCTTAGATTCACGCACA
YC126	Nb-5.8s rRNA stem-loop RT primer	GTCGTATCCAGTGCAGGGTCCGAGGTATTCGCACTGGATACGACTGACRC
YC161	Nb-5.8s rRNA qPCR F primer**	CCCGAAGCCATTAGGCC
YC126	Cc-5.8s rRNA stem-loop RT primer	GTCGTATCCAGTGCAGGGTCCGAGGTATTCGCACTGGATACGACTGACRC
YC163	Cc-5.8s rRNA qPCR F primer**	CGCCTCAAGCCATTCGGTT
MJA76	At-5.8s rRNA RT primer / qPCR R primer	GCGTTCAAAGACTCGATGGTTCACG
MJA75	At-5.8s rRNA qPCR F primer	CAACGGATATCTCGGCTCTCGCAT
MJA72	Universal qPCR R primer*	CCAGTGCAGGGTCCGAGGTA
MJA107	Universal qPCR R primer**	CCAGTGCAGGGTCCGA
YC272	ath-miR390 stem-loop RT primer	GTCGTATCCAGTGCAGGGTCCGAGGTATTCGCACTGGATACGACGGCGCT
YC273	ath-miR390 qPCR F primer**	CAAAGCTCAGGAGGGAT
YC229	ath-miR408 stem-loop RT primer	GTCGTATCCAGTGCAGGGTCCGAGGTATTCGCACTGGATACGACGCCAGG
YC230	ath-miR408 qPCR F primer	CAATGCACTGCCTCTTC
YC231	ath-miR408 qPCR R primer	CAGGGTCCGAGGTATTC
		Forward and reverse primers with matching symbols (e.g., *, **) indicate a functional pair
MIRNA Primary transcript
Name	Purpose	Sequence(5'-3')
YC281	ccm-MIR12463a qPCR F primer	CTATTCTTCTTCTTAATCAATACCTTG
YC282	ccm-MIR12463a RT primer / qPCR R primer	CATACTCTAGTCTACGAATTTATGC
YC277	ccm-MIR12480b qPCR F primer	GAATGTCCTCTCCTCCGTATAG
YC279	ccm-MIR12480b qPCR R primer	GATACAACAAAAGAAGAAATCACGA
YC274	ccm-MIR12497f qPCR F primer	GACAGAAACAACCGATTGC
YC275	ccm-MIR12497f RT primer / qPCR R primer	TGAACACACTATGGCTGTAC
YC112	U6 qPCR F primer	GGGGACATCCGATAAAATTGGAAC
YC113	U6 RT primer / qPCR R primer	TTATGCGTGTCATCCTTGCG
mRNA analysis
Name	Purpose	Sequence(5'-3')
YC175	CcRPN7 qPCR F primer	CCCACACTTCCGCTACTAC
YC174	CcRPN7 qPCR R primer	CAATGAAACGGGATAGCTCCATAT
YC107	CcDCL1 qPCR F primer	CTGGGAAAACACTCATCGCCATC
YC108	CcDCL1 qPCR R primer	GACGAATGACTTCTGCTTGCTGGTA
YC250	NbPP2A qPCR F primer	ACTGCAACAAAGGATAGAGT
MJA163	NbPP2A qPCR R primer	GAGGGATTTGAAGAGAGATTTC
YC139	NbDCL1 qPCR F primer	GGAGCAGTTGCAGAAAATGGTAAG
YC140	NbDCL1 qPCR R primer	ACATGCTCTCCACTAGATACAGCAT
amiRNA oligos
Name	Purpose	Sequence(5'-3')
YC157	F oligo for HsEPOR (amiR-Control)	TGTATACCACAAGGTACAGGTACTGATGATGATCACATTCGTTATCTATTTTTTCAGTACCTGTCCCTTGTGGTA
YC158	R oligo for HsEPOR (amiR-Control)	AATGTACCACAAGGGACAGGTACTGAAAAAATAGATAACGAATGTGATCATCATCAGTACCTGTACCTTGTGGTA
YC143	F oligo for amiR-CcDCL1	TGTATAATTGCGCGGAAATCGTCCTATGATGATCACATTCGTTATCTATTTTTTAGGACGATTTACGCGCAATTA
YC144	R oligo for amiR-CcDCL1	AATGTAATTGCGCGTAAATCGTCCTAAAAAATAGATAACGAATGTGATCATCATAGGACGATTTCCGCGCAATTA
YC149	F oligo for amiR-NbDCL1	TGTATGGCTTACGGGCACGGCCCCGATGATGATCACATTCGTTATCTATTTTTTCGGGGCCGTGACCGTAAGCCA
YC150	R oligo for amiR-NbDCL1	AATGTGGCTTACGGTCACGGCCCCGAAAAAATAGATAACGAATGTGATCATCATCGGGGCCGTGCCCGTAAGCCA
